# Six1 Promotes Skeletal Muscle Thyroid Hormone Response through Regulation of the MCT10 Transporter

**DOI:** 10.1101/2021.08.27.457933

**Authors:** John Girgis, Dabo Yang, Imane Chakroun, Yubing Liu, Alexandre Blais

## Abstract

The Six1 transcription factor is implicated in controlling the development of several tissue types, notably skeletal muscle. Six1 also contributes to muscle metabolism and its activity is associated with the fast-twitch, glycolytic phenotype. Six1 regulates the expression of certain genes of the fast muscle program by directly stimulating their transcription or indirectly acting through a long non-coding RNA. Under the hypothesis that additional mechanisms of action might be at play, a combined analysis of gene expression profiling and genome-wide location analysis data was performed. The *Slc16a10* gene, encoding the thyroid hormone transmembrane transporter MCT10, was identified as a gene with a transcriptional enhancer directly bound by Six1 and requiring Six1 activity for full expression in adult mouse tibialis anterior, a predominantly fast-twitch muscle. Of the various thyroid hormone transporters, MCT10 mRNA was found to be the most abundant in skeletal muscle, and to have a stronger expression in fast-twitch compared to slow-twitch muscle groups. Loss-of-function of MCT10 in the tibialis anterior recapitulated the effect of Six1 on the expression of fast-twitch muscle genes and led to lower activity of a thyroid hormone receptor-dependent reporter gene. These results shed light on the molecular mechanisms controlling the tissue expression profile of MCT10 and identify modulation of the thyroid hormone signaling pathway as an additional mechanism by which Six1 influences skeletal muscle metabolism.
