## Supplemental Table S1 for "Six1 Promotes Skeletal Muscle Thyroid Hormone Response through Regulation of the MCT10 Transporter"

	ID	logFC	AveExpr	t	P.Value	adj.P.Val	B
10530854	Tecrl	2.38009449111478	6.84661391015739	27.5242855820175	1.33512154212873e-09	2.94674675563231e-05	10.4835537406822
10585390	Sln	2.36260949053084	7.45430801304117	12.3242703760931	1.03813619916743e-06	0.00143204400323902	6.0849793930195
10346878	Zdbf2	2.06786970747977	7.59982497770585	6.56425731498648	0.000134733089143691	0.0146294676816153	1.52891741128566
10599324	Atp1b4	2.05424766308112	9.32490846119574	11.509545128076	1.80115571613091e-06	0.00162834020245289	5.60999435581377
10398364	DQ267102	1.96880037048764	10.4147299632475	7.27526789002177	6.34195299282485e-05	0.00978833877654806	2.27644609000812
10503856	Gabrr2	1.92692269533531	8.45814138127066	6.76528843995561	0.000108252171975572	0.0127086898280471	1.7470538101645
10398432	Mir377	1.88710760796061	6.39405775884138	9.51044806046253	8.18436803653597e-06	0.00334513309137751	4.24205828672229
10433104	Zfp385a	1.88184441325279	8.84379166709668	18.1789878145658	4.27937009674811e-08	0.000314833258017758	8.5299356592439
10472398	Scn2a	1.84067809380059	8.96590150213519	11.3133361680638	2.06747926363289e-06	0.00162969052955863	5.48906418373108
10398326	Meg3	1.79994401337118	10.5600218833177	6.4583505849734	0.000151486072998871	0.0156235940054116	1.4117728898036
10472396	Scn2a	1.72697548544006	7.66178533860403	11.2178122774249	2.21275413936974e-06	0.00168405850379413	5.429222831783
10398362	AF357355	1.66777440360801	7.83468993193013	7.19993401837591	6.85094660753047e-05	0.0102341407087508	2.20034943000322
10502081	Enpep	1.65296729842035	8.37119950134082	14.9836245872198	2.11150981683236e-07	0.000717610682251319	7.37600783986834
10398420	Mir382	1.65051937551746	5.8427715977487	11.0398420258836	2.51465156340884e-06	0.00179035079535473	5.31600653232226
10467508	Blnk	1.64569868824529	7.43272496752612	21.3995714853961	1.10053598906178e-08	0.000121449649072913	9.38799313826847
10439303	Casr	1.63205248856676	9.55005509836996	14.4901515738552	2.77891558539445e-07	0.000717610682251319	7.16271677465671
10472923	Ak4	1.59365346204152	10.0199853385826	8.692414881663	1.64673562864784e-05	0.00534486794998332	3.58363598897135
10554574	Tm6sf1	1.55625604319504	10.3776952042596	8.14729682306373	2.70558740995249e-05	0.0067712403167845	3.10749644824383
10398075	Serpina3n	1.54395528966627	9.55256291484144	7.46675921534849	5.22592373387214e-05	0.0088713274245099	2.46669618965141
10472400	Scn2a	1.5403078728233	9.38820750612427	14.0573030838789	3.56168555627591e-07	0.000717610682251319	6.96650531854246
10472402	Scn2a	1.42274336756904	7.35357015822889	14.5444265413107	2.69508430953497e-07	0.000717610682251319	7.18670696858438
10398360	Rian	1.41131704749812	5.88561844930166	9.86072025893708	6.16093757882803e-06	0.00283287611046487	4.50506576726711
10413726	Tnnc1	1.40489014399991	11.3169789243119	10.4550397428734	3.87897131240373e-06	0.00244607930960179	4.9275073561397
10472378	Scn2a	1.37896439089935	5.83645297156421	8.53009748542161	1.90397490849262e-05	0.0053781312203858	3.44513602302559
10413710	Nt5dc2	1.3759786340034	8.31554509095617	8.61887130180513	1.75818737304606e-05	0.0053781312203858	3.52122022183468
10462912	Lgi1	1.36301697746284	8.84264997671824	8.07460194389433	2.89658962286943e-05	0.0068113294092374	3.04157719836865
10484307	Frzb	1.33130462168024	8.69256835415102	7.90068593810108	3.41687849000393e-05	0.00732174030610454	2.88146633197828
10559547	Tnnt1	1.31973813559085	10.9415824329993	8.52264401539402	1.91681067691287e-05	0.0053781312203858	3.43871070037692
10350173	Tnnt2	1.31704504345073	9.09629103843341	5.42030141626716	0.000514894210288647	0.0304671048667044	0.177988653656724
10373400	Myl6b	1.28313985373276	8.0187524158355	7.61116857681135	4.52742473386307e-05	0.00846474246208117	2.60720806632411
10472386	Scn2a	1.25152309327978	7.03011260774787	9.74942246684661	6.73639018926211e-06	0.00303426260953478	4.42266313403271
10472181	Galnt5	1.22516169365039	7.08574066301972	5.36702554862917	0.000550384843001455	0.031967220710224	0.110315408658221
10398390	Mir323	1.21978236338278	5.8512016316552	7.78976095354013	3.8022311389398e-05	0.00784290125864862	2.77754360973456
10398388	Mir380	1.19084914691985	4.78802087915321	9.67991251202892	7.12589036718165e-06	0.00307030960107567	4.37065244628688
10593219	Nnmt	1.16689660290856	8.53234424406729	13.0885548581005	6.37434388556693e-07	0.000937920959322319	6.49384403630305
10419934	Myh7	1.14993526374222	11.9019868009882	10.1631486736537	4.85436837693984e-06	0.00263344038601807	4.72365859653457
10586357	Cilp	1.14287054805921	8.45620147758024	6.99846067759772	8.44734119046001e-05	0.0114381145653155	1.99328898529468
10398412	Mir300	1.13496192651909	5.00649140077424	5.92884257136344	0.000277860702653473	0.0215938858037493	0.802255603422477
10446777	Ehd3	1.12983572450021	9.06694084025596	10.0180706161321	5.43818834094374e-06	0.00279647781847473	4.61975518443614
10506269	Ak4	1.12769267791831	8.04328068077078	10.1532300178911	4.89198748705273e-06	0.00263344038601807	4.71661041570059
10536294	Peg10	1.1189498128267	7.94412447399618	5.90669209100318	0.000285223015371526	0.0220110390638635	0.775871851680947
10348166	Chrng	1.11184086119361	7.04393007955844	8.09216658376266	2.84911174542296e-05	0.0068113294092374	3.05755849311688
10472384	Scn2a	1.10907323288074	6.60472690362113	6.55314079655569	0.000136392220127366	0.0146294676816153	1.51669412370751
10481627	Lcn2	1.10463418324947	7.27410685670828	4.73512251338564	0.00125125053135144	0.0486203353476368	-0.725847088153533
10398338	Mir665	1.08449323423152	7.52952408223605	6.05502663702705	0.000239691672303922	0.0195211619904792	0.95117860970263
10396800	Plekhh1	1.08303713133764	6.87173672410979	9.34181811131635	9.41328905926383e-06	0.00371001255048236	4.11152275714763
10472368	Scn2a	1.06916199812535	5.81557067139957	8.64978047034209	1.71036062276644e-05	0.0053781312203858	3.54752007159944
10350149	Tnni1	1.06868868938063	10.4507876171779	8.1825759892902	2.61794179360899e-05	0.00669489859132233	3.13927669630371
10545130	Gadd45a	1.05834499067819	9.29484057566249	8.86833718985999	1.41052863908593e-05	0.00502125445052671	3.73071504503791
10556302	Ampd3	1.04096666763872	9.87978627011414	6.8803862116202	9.57048226173198e-05	0.0121745582770975	1.86949692247769
10493633	Tpm3	1.02739024025814	12.3398687513327	9.63798572745639	7.37286071573606e-06	0.00307030960107567	4.33907527483403
10597323	Arpp21	1.02126911966863	8.28590277090241	13.5022103833062	4.94834847745432e-07	0.000780107137470674	6.70158538393241
10461878	Prune2	1.01786491178888	8.27587627401314	5.8036262532745	0.000322401460074589	0.0232431755116204	0.652151910615177
10466410	Psat1	1.01112437348805	7.14250155367644	5.12363730553786	0.000750088257314518	0.0381733953853805	-0.204416434454068
10569344	Igf2	1.00716586160414	10.479829792656	7.24723351791791	6.52633304602547e-05	0.00998657465432288	2.24821123459354
10545958	Anxa4	0.993914659439458	8.63714707944655	5.27910254610773	0.000614917367490165	0.0339296030446886	-0.00232375020511899
10398416	Mir487b	0.987723664471599	6.66062244380607	8.51790276783986	1.92502544701408e-05	0.0053781312203858	3.43462045062947
10424779	Cks2	0.970488126004796	6.10585868384305	8.08086771183681	2.87955350173479e-05	0.0068113294092374	3.04728209109139
10482030	Stom	0.964725109008453	10.2792108930937	11.0740705552159	2.4532052462242e-06	0.00179035079535473	5.33795755398263
10431140	Shisal1	0.960332385133452	6.85285711333187	9.20356310176888	1.05741534137356e-05	0.00409442350867645	4.00253910958059
10564646	Sv2b	0.960269077879002	6.25434018428351	6.30935772529745	0.000179049051230674	0.0170203269125258	1.24432036493037
10428698	Sntb1	0.958837562205227	10.386303323635	5.48502597051195	0.000475092418897862	0.0288864043457155	0.259618613990045
10398350	Mir341	0.95705055274019	9.31311718055959	8.69584540632221	1.64173106389649e-05	0.00534486794998332	3.58653394498922
10346374	Aox1	0.943299675576114	9.76938771466086	13.5781367506451	4.72727783557433e-07	0.000780107137470674	6.73873871116228
10407286	Cspg4b	0.941033504291715	6.91485320705362	4.9673829932348	0.000919078420403606	0.0421382075979315	-0.411312128071891
10525343	Myl2	0.929560849812708	11.5828347649802	9.04664488830255	1.20876454786983e-05	0.00444644038933918	3.87665336696729
10468253	Nt5c2	0.917019009777333	8.69159803581447	9.97402580591821	5.63053380848954e-06	0.00279647781847473	4.58786315155019
10472382	Scn2a	0.883228416986286	7.22848994382666	7.55654232377898	4.77875330768259e-05	0.00857494831332215	2.55435158901793
10428376	Angpt1	0.869417213166709	8.13577465466522	7.56169717088958	4.75439116275943e-05	0.00857494831332215	2.55935472349109
10385391	Cyfip2	0.866226019143576	7.71378836335908	6.8276310285158	0.0001012455140501	0.01241241356999	1.81359377017173
10398334	Mir337	0.857580313164552	7.19729364293063	7.58182880271901	4.66055090988705e-05	0.00850107596133198	2.5788632887497
10487011	Gatm	0.854691669707254	10.1247010824657	7.30330443217167	6.16327968153307e-05	0.00957955956698003	2.30458475731478
10353004	Cks2	0.853723518988986	5.73061740732799	7.12331104317606	7.41518665190032e-05	0.0106273106879281	2.12221429812736
10472366	Scn2a	0.849280792109383	5.76621042991184	9.9304307869894	5.82837114991788e-06	0.00279647781847473	4.55613557041902
10401238	Zfp36l1	0.841904092299705	8.99980949566602	7.71133885658286	4.10356219969272e-05	0.00801501958490425	2.70320974625137
10556082	Ppfibp2	0.841786161613955	8.689261545042	8.69815858777008	1.63836601420204e-05	0.00534486794998332	3.58848734215847
10398382	Mir379	0.841360006547342	4.0711352892469	5.37608267962996	0.000544168030115148	0.0317733666472789	0.121850939109591
10394978	Rrm2	0.836426302997312	6.74075485241322	5.2011521128892	0.000679046991390151	0.0357690838829881	-0.103185376985818
10377148	Myh8	0.827926490986046	8.46129799884141	5.34936390127714	0.000562731304795558	0.0322504970417059	0.0877845032868043
10533483	Atp2a2	0.827491042308603	12.3615556545445	11.4195853182331	1.9182114658953e-06	0.00162834020245289	5.55487758046303
10363161	Tmem229b	0.826443086529853	8.53434420695554	4.81465885899365	0.00112480251637237	0.0458972813869104	-0.61719581747395
10560685	Bcl3	0.82600367553715	7.65461019481711	5.08954823879556	0.000783851337896789	0.0388772648960001	-0.249230345982759
10485840	Ryr3	0.821444845031811	6.73395928302198	7.11111803057402	7.50960306542851e-05	0.0106931902746499	2.10971165418606
10349993	Myog	0.819657321972064	6.78022542903572	5.49443604259399	0.000469590354232648	0.0286307422880353	0.271433115897048
10519998	Lrrc17	0.79699676485504	8.02813434320116	4.8314210108005	0.00109995882118155	0.045225432891719	-0.594422534280989
10497831	Ccna2	0.791471883404248	6.44467729102504	5.35382770415024	0.000559582652854488	0.0322468635278104	0.0934834968934304
10517609	Cda	0.782515434656528	8.13601577346561	7.34627002551965	5.90012931694287e-05	0.00936470251488661	2.34751683227205
10425808	Tspo	0.781561941479902	8.56853992025228	4.99698069775175	0.00088414043953295	0.0416722885453158	-0.371830874960987
10419900	Myh6	0.774232449172908	8.09473200794694	7.94313276619064	3.28099576242724e-05	0.00716978786856748	2.9208598414899
10559796	Peg3	0.771508383870263	8.73200090440212	5.12708095297045	0.000746766363663447	0.0381733953853805	-0.199899400555305
10469358	Mrc1	0.770871622558273	8.97480672036836	7.87482759642538	3.50269536215521e-05	0.00743346051328151	2.85736705136443
10424252	Wdyhv1	0.758849077219959	7.70860176359232	6.36453909806114	0.000168246917946184	0.0166519180537679	1.30670258347512
10481175	Mymk	0.758006604775756	8.13447220912589	7.60303007356993	4.56392711244465e-05	0.00846474246208117	2.59935587815565
10505187	Ugcg	0.754762668157955	8.0927923457973	8.27467610531609	2.403559734057e-05	0.00646938620614292	3.22159999041041
10383717	Inpp5j	0.751757496088561	7.71708605668321	6.20946759607147	0.00020058918065065	0.0181442778940184	1.13029522785032
10398392	Mir329	0.750372331297786	6.29483090895344	7.66380188158309	4.29898914939617e-05	0.0083230692558178	2.65779924705246
10416940	Tpm3	0.749782947878613	10.8917545950503	7.40511112517262	5.55961557748673e-05	0.00911834203917088	2.4059411436098
10554204	Agbl1	0.749583195765087	9.63735073462563	7.45922818063931	5.26547910203795e-05	0.0088713274245099	2.45929915820103
10378649	Slc43a2	0.747747651671201	8.23163812329447	6.3389365192921	0.000173167250861747	0.0169865528611983	1.27781252735881
10472364	Scn2a	0.743085194797752	6.73848726635627	6.09982829497359	0.000227552189069181	0.0192417919268452	1.00349391453426
10492136	Dclk1	0.74263843736516	7.15063595304594	5.79785643251735	0.000324633899464768	0.0232431755116204	0.645179094505344
10568714	Mki67	0.737745559682575	6.84785643592314	6.36945293255985	0.000167320218454435	0.0166519180537679	1.3122368039086
10604542	Hs6st2	0.729032132114226	6.69830014597371	5.82475676806177	0.000314367772649672	0.0232431755116204	0.677645682022671
10398319	Dlk1	0.726127570940928	8.11805499011489	9.89098116936363	6.01405580939504e-06	0.00282417501636506	4.52728582279018
10573461	Dnase2a	0.725819867928094	8.21039939908052	6.81287195659149	0.000102858056146694	0.01241241356999	1.79788786009272
10476106	Snord57	0.72415391063897	10.8054422361964	10.704398932554	3.21626027393507e-06	0.00208782589723591	5.09632812056787
10370000	Gstt1	0.72395126252459	8.14186818440614	7.51265579425233	4.9918274415071e-05	0.00881396987692025	2.51162700806365
10589602	Myl3	0.722098389672091	11.3585039320372	7.72479543149946	4.05003634305421e-05	0.00801501958490425	2.71601600987878
10406407	Arrdc3	0.718110830033506	10.6942857931525	7.03892561383311	8.09645799513553e-05	0.011230568628537	2.03529494285866
10441680	Pde10a	0.717631211899796	7.97577712328546	5.81064511221936	0.000319708328948244	0.0232431755116204	0.660627486646611
10401114	Rab15	0.714410166144543	7.27790304273566	6.56239711059739	0.000135009172726799	0.0146294676816153	1.52687318816599
10552857	Slc17a7	0.708665844858516	6.63964454447784	6.62059614291064	0.000126658229769648	0.0141635469983665	1.59060453802632
10348150	Chrnd	0.707082534858	7.49758138718428	6.00294571864845	0.000254701903927573	0.0202943166844241	0.889995429031588
10472370	Scn2a	0.697284330682482	4.72403535580673	6.12649357856274	0.00022064752753122	0.0190976924711434	1.03449288215912
10420390	Xpo4	0.696484317173217	8.90897980609852	4.78650344550777	0.00116790926115767	0.0468889489320849	-0.655545979363125
10461614	Ms4a6c	0.694174234230317	8.5792611119749	5.81908861459512	0.00031650108224317	0.0232431755116204	0.670813642243818
10398400	Mir543	0.693601663914371	4.25499178274849	7.19827678551054	6.86263796336873e-05	0.0102341407087508	2.19866737600499
10592471	Gramd1b	0.692985327742432	9.288006592802	5.61636351960423	0.000404245413640104	0.0269549864787031	0.423294597758191
10388938	Wsb1	0.689759954784367	8.23074298973215	4.95564862119464	0.000933341827883347	0.0424643460105363	-0.427002609254567
10360028	Fcgr2b	0.68526812294681	8.2765247988269	4.92321484054786	0.000974028581280766	0.0427008037881308	-0.47048226442984
10356626	Hdac4	0.674371001253755	10.165645561897	5.97172222821799	0.000264191957441457	0.0208938019934531	0.85312453049944
10518735	Spsb1	0.673029193535241	8.87736714357471	8.60386971926586	1.78193142599686e-05	0.0053781312203858	3.5084203023011
10398438	Mir412	0.668154707748445	5.69333980430593	8.13751369493916	2.73046254448743e-05	0.0067712403167845	3.09865928477403
10484472	Smtnl1	0.667580130211325	9.82580189646754	7.22948236308565	6.64612931598537e-05	0.0100470356255557	2.23028210129632
10354247	Fhl2	0.666174966448525	7.47978116136173	7.12527396640096	7.40010924372713e-05	0.0106273106879281	2.12422529157126
10487480	Bub1	0.663071223453017	5.26917190506599	5.43236237136149	0.000507210428985399	0.0301742355205842	0.193248476590124
10548146	Tead4	0.662829612592604	8.27646720445042	5.31880294137454	0.00058481302547876	0.03272237560917	0.0486844811668972
10437639	Emp2	0.660192579514691	9.18905034867606	6.87253882492688	9.65074743265165e-05	0.0121745582770975	1.86120460441871
10368243	Eya4	0.658796757451425	10.9713424023102	6.86695457876335	9.70831524067402e-05	0.0121745582770975	1.85529878512239
10547100	Plxnd1	0.657627083251853	10.0397979700379	5.26311705704069	0.000627511387616043	0.034452248348442	-0.0229311051190146
10557326	Il4ra	0.655924213837361	8.458823521149	8.60189464245493	1.78508384852065e-05	0.0053781312203858	3.506733362257
10355500	Igfbp5	0.655141491956135	12.0468262553133	5.17195921151684	0.000704905094888967	0.036780048107079	-0.141200737505904
10412773	Slc4a7	0.648960168160164	8.67827878120007	7.07383983997683	7.80656941550094e-05	0.010974445450288	2.07136862899722
10586306	Igdcc4	0.646131581743285	8.67937870357257	8.02292436646473	3.04141819018144e-05	0.00699241050786401	2.99435805420893
10463355	Scd2	0.6414433037117	9.81185183086601	5.04201342053377	0.000833714754645454	0.0403168586579104	-0.312021352514935
10540952	Ift122	0.639989327625991	7.19488406635627	4.7910546761962	0.00116082180588983	0.0468889489320849	-0.649338494063239
10472376	Scn2a	0.637865706903962	5.32457250217805	6.96098658131206	8.78725444028365e-05	0.0116402461150757	1.95419795120719
10398352	Mir370	0.636922454072643	6.34496310110633	5.3610200611812	0.000554549608655705	0.0320404827556023	0.102659616022161
10554445	Prc1	0.635446860356775	5.1777850447245	8.66309676876777	1.69020088070529e-05	0.0053781312203858	3.55882036383413
10390707	Top2a	0.632466352996638	5.79230489635278	7.92973071697832	3.32324351405863e-05	0.00719091250968509	2.90844403914843
10356628	Hdac4	0.627304356970301	9.826434217972	5.5824240453402	0.000421376886809013	0.0270589184614515	0.381249867403099
10433163	Ppp1r1a	0.627052118155982	9.72200109885326	4.72886920090424	0.00126182449241348	0.0488591725825579	-0.734430886523947
10360040	Fcgr3	0.624999649475154	8.00022155591533	4.87377230590632	0.00103979506781267	0.0439642087005621	-0.537077380072573
10445574	Cul7	0.619234072920272	6.98286212698257	6.54367606071816	0.000137822507487519	0.0146950751824012	1.50627365903949
10489484	Sdc4	0.61717839236689	8.95858843369372	6.81234116193872	0.000102916573028325	0.01241241356999	1.79732247305185
10576386	Rhou	0.61686848551121	9.59916793504414	4.90087354888096	0.00100317054082086	0.0431251009804346	-0.500527224269042
10523579	Arhgap24	0.614733817656656	8.48349994031443	6.60395205787241	0.000128987039403365	0.0141635469983665	1.57242566468854
10467420	Pdlim1	0.614332210875622	10.3008131330999	6.55692637468574	0.000135824721060644	0.0146294676816153	1.52085850669029
10370721	Sbno2	0.612901147558502	8.00384999944178	4.8521152282491	0.00107010317195086	0.0444788081132345	-0.566367109002677
10346330	Plcl1	0.597739352586654	7.75328063648055	4.98612210897294	0.000896788107097805	0.0418365328900591	-0.386299668574454
10440091	Col8a1	0.591122860396676	8.10050494865901	5.84273807586939	0.000307703501907533	0.0230926653327253	0.699287560170515
10405185	Cks2	0.589194474503795	5.55952128239751	5.21282678951851	0.000668996043431235	0.0354937780638721	-0.0880194188026211
10558410	Ptpre	0.58726331427401	6.98806907788302	6.27577951388244	0.000185992896438906	0.0173942763445047	1.20614929295245
10599032	Wdr44	-0.585208695186143	8.16407500592024	-5.21668495326854	0.000665710112557477	0.0354900673774301	-0.0830121206061474
10503835	Rragd	-0.586730733238614	10.4300461109381	-7.37120041278548	5.75312959216529e-05	0.00926841775391826	2.37232280595862
10533549	Anapc5	-0.587376686384202	11.5294011506334	-10.2051223329755	4.69868580477969e-06	0.00263344038601807	4.75339571730686
10420659	Spryd7	-0.587625985199203	9.90694969418846	-10.2361575418959	4.58713560986253e-06	0.00263344038601807	4.77529074272656
10575917	Wfdc1	-0.587731585304741	10.4641813892216	-11.3256017958069	2.0496056107654e-06	0.00162969052955863	5.496701778868
10472350	Gca	-0.590659998197777	7.15698454222393	-6.22629679818197	0.000196769568664719	0.0179458725206571	1.14960563376583
10393241	Exoc7	-0.590667271395182	9.05082649128706	-6.69474593143563	0.000116829694630015	0.0134299384905159	1.67113325096166
10358057	Shisa4	-0.590765453758907	10.6342100675894	-7.58273271385555	4.65638565059978e-05	0.00850107596133198	2.57973808370229
10595480	Me1	-0.594954536060101	10.9689444463013	-5.69237133071577	0.000368571387557956	0.025240985409592	0.516821635481216
10461093	Plaat3	-0.596192542660521	10.0367281359854	-8.1781033064877	2.62887787983866e-05	0.00669489859132233	3.13525518735578
10364950	Gadd45b	-0.602347798801112	8.60082404252259	-8.34026473048189	2.26272638236849e-05	0.00616551036854999	3.27966499012132
10431080	Efcab6	-0.610477387774845	5.74121953450783	-5.24209948637616	0.00064449849413956	0.0349501873812143	-0.0500855671978648
10449644	Glo1	-0.620275476311976	10.2558356451381	-5.5465852046866	0.000440330592516601	0.0276881381978174	0.336662210090533
10458340	Hbegf	-0.620944362384435	8.36953902333628	-7.13531294848163	7.32352452705373e-05	0.0106273106879281	2.13450242440466
10375903	Cdkn2aipnl	-0.622199230690772	8.96494546939319	-8.76932000985389	1.53848231352426e-05	0.0052582514589798	3.64831532103728
10489357	Jph2	-0.622247474904647	9.8003794128612	-10.3062299416281	4.34592054389374e-06	0.00263344038601807	4.82443880355322
10532944	Mlec	-0.622937432177112	10.1100367699931	-6.33466339982663	0.000174003722282647	0.0169930803296474	1.27298171000384
10604630	Mospd1	-0.62400167435122	10.6795604618894	-11.4400237811205	1.89089308801433e-06	0.00162834020245289	5.56744840660305
10471294	Plpp7	-0.624842940205014	10.170056226582	-7.14802866680954	7.22776932324285e-05	0.0105645097174366	2.14750133472879
10471675	Glo1	-0.629803759035248	10.2871913752206	-5.59668920619566	0.000414081733017525	0.0270589184614515	0.398943057155861
10441794	Mrgprh	-0.630368943376093	8.32462260759928	-5.50876607446512	0.000461344513403656	0.0284693941489825	0.289398720585317
10573115	Rnf150	-0.631476901356955	8.57679285813987	-5.95106881825284	0.000270681556106015	0.0211851511518293	0.828656814977073
10453231	Slc8a1	-0.63685906646795	5.29188981914668	-4.78999225142018	0.00116247210714388	0.0468889489320849	-0.650787263120237
10405753	Me1	-0.638136326743263	10.9613539689955	-6.10560940722231	0.000226035395240517	0.0192417919268452	1.01022333045838
10589960	Gadl1	-0.639132698476861	6.72770569267624	-4.95053249295338	0.000939635540531027	0.0424643460105363	-0.433850273955345
10542023	Fgf6	-0.642551885814473	7.70468689572246	-6.95879644730979	8.8075805410613e-05	0.0116402461150757	1.95190765097855
10363486	Lrrc20	-0.643551997443705	10.4990733377721	-7.47706658193069	5.17231603978471e-05	0.0088713274245099	2.47680895366224
10469312	Pter	-0.643665833461997	8.23178326842294	-8.1739772210357	2.63901127019638e-05	0.00669489859132233	3.13154336361537
10607089	Acsl4	-0.670275389389955	8.68128386816503	-7.47697264604228	5.172801846851e-05	0.0088713274245099	2.4767168496641
10499108	Glt28d2	-0.672226177092689	8.63086000545052	-5.31790314001567	0.000585477300017901	0.03272237560917	0.0475310836686837
10477206	Mylk2	-0.677027577487261	11.9507829101934	-11.830554475826	1.44379060570081e-06	0.00162834020245289	5.80224459511053
10496837	Ttll7	-0.679980240807607	9.25629307056553	-6.9396833024583	8.98717598781654e-05	0.011683461284587	1.93189373531334
10368720	Slc16a10	-0.680564305398406	8.64940428459939	-7.15367610859638	7.18568414690226e-05	0.0105645097174366	2.15326794378582
10427045	Atg101	-0.680802711009143	8.20935580994724	-6.17585287306044	0.000208463953998587	0.0186275624643839	1.09160290135882
10482181	Strbp	-0.68235039415889	8.15881056797747	-5.73982734093072	0.00034804943756498	0.0242017018813879	0.574774156715082
10521927	Tbc1d19	-0.688174852103714	9.18696814414437	-6.97794707346671	8.63158381719455e-05	0.0116163223432501	1.97191293049459
10384968	Bod1	-0.68838299657391	8.7510538247085	-5.46488649076996	0.000487105477734436	0.0292940190710538	0.234287659536129
10398195	Ccnk	-0.690100206288575	11.1908424220024	-9.0187092536874	1.23814699592968e-05	0.00447985940117444	3.85399424539536
10510053	Lrrc38	-0.693279053220294	8.16018949435683	-6.52209016444551	0.000141146494188189	0.0149054749915193	1.4824618354419
10515028	Zfyve9	-0.695079691917632	9.08902714969691	-9.95368893790227	5.72188177107133e-06	0.00279647781847473	4.57308240963191
10358713	1700025G04Rik	-0.695774047198623	8.32802887153201	-7.38241655024476	5.68831461382395e-05	0.0092313817530668	2.38345792201329
10537179	Bpgm	-0.701157634485662	8.38119442197496	-7.40870573581576	5.53952675934564e-05	0.00911834203917088	2.4094964658142
10485550	D430041D05Rik	-0.708749838613442	7.4321810906082	-5.88488526764052	0.000292679912706019	0.0222749598390847	0.749826548423845
10556598	Xylt1	-0.721225907736298	8.25044811134362	-6.36488874661101	0.000168180792125724	0.0166519180537679	1.30709648855968
10482177	Strbp	-0.732289512637013	9.45373181244319	-5.28959780590139	0.000606798387313899	0.0336498673527765	0.0111845251482103
10599925	Styx	-0.74570383735473	10.1064208549063	-11.6534094262095	1.63009986071773e-06	0.00162834020245289	5.69699953100445
10538269	Mpp6	-0.749057952504805	6.98774723284166	-4.88218250141992	0.00102827699137847	0.043728519222956	-0.525722760916475
10362462	Trdn	-0.749084857433195	10.410491040469	-4.89665938296632	0.00100877262822277	0.0432322731602033	-0.506203189597591
10362458	Trdn	-0.750684744022086	10.4392537815673	-6.22723780583404	0.000196558359325801	0.0179458725206571	1.15068418108286
10571797	Asb5	-0.753169966473399	11.0259784011867	-9.64299985161221	7.34283141742864e-06	0.00307030960107567	4.34285984856459
10431170	5031439G07Rik	-0.756865484501182	10.4439892174687	-5.81058752599751	0.0003197303244919	0.0232431755116204	0.66055797870191
10400072	Scin	-0.758277490579846	5.90586513071805	-5.34342302800569	0.000566951785246789	0.0322504970417059	0.0801949552174355
10556133	Styx	-0.765373063871174	10.5990081652314	-11.987632924998	1.29823660686122e-06	0.00162834020245289	5.89386321201544
10530615	Ociad2	-0.772312757991578	8.80602395711551	-4.93680499634095	0.000956751078263789	0.0426107395783317	-0.452243874653373
10457508	Npc1	-0.787237589053134	9.8711315279412	-5.303372096314	0.00059631922209414	0.0332117690257008	0.028887379060631
10604751	Fgf13	-0.789950864143226	8.1363006881322	-7.24207683303608	6.56088679659652e-05	0.00998657465432288	2.24300693156659
10501802	Tlcd4	-0.794819481226819	10.5029931190355	-8.09901311890217	2.83083863482959e-05	0.0068113294092374	3.06377854871005
10492590	Ppm1l	-0.803084858556453	9.70248613699998	-11.8508894535456	1.42396334446455e-06	0.00162834020245289	5.81419477160763
10584941	Bace1	-0.807295343016166	8.82222470744369	-11.7571991017696	1.51790638141845e-06	0.00162834020245289	5.75891266448617
10600604	Dmd	-0.840716022904882	9.74980123971882	-5.69887759777144	0.000365681269319216	0.0252112231162701	0.524787028671615
10557498	Tlcd3b	-0.852625759204901	7.52042397288234	-4.91245847552065	0.000987943046252925	0.0429230137280478	-0.484937944649457
10521950	Stim2	-0.853251071051208	8.90598957542723	-11.7172809767951	1.56000816423979e-06	0.00162834020245289	5.73518460284761
10536324	Asb4	-0.87475612495228	7.47200017374274	-7.08516829431301	7.71497981510335e-05	0.0109152127884068	2.08303954744196
10351430	Rxrg	-0.898678943010918	10.466216177374	-8.07301091927373	2.90093319046856e-05	0.0068113294092374	3.04012789574065
10373583	Gdf11	-0.902251525244076	7.66913773076797	-7.83514820982932	3.6390432461484e-05	0.00764926890340394	2.82023744115641
10346607	Fzd7	-0.92027193665761	9.51746228295669	-5.48221882530972	0.000476747328206932	0.0289073908814703	0.256091575178493
10361007	Smyd2	-0.971706693500138	10.0716973178912	-7.99327354117233	3.12811389843049e-05	0.00703029719529727	2.96712990093825
10489246	Mafb	-0.985694051043664	9.95626280596184	-5.61029420584749	0.000407252351180596	0.0270589184614515	0.415788670687594
10363676	Ctnna3	-0.994340787708608	7.48041266810375	-6.10875388397341	0.000225215027121777	0.0192417919268452	1.01388157596136
10496854	Ttll7	-1.00802158938369	9.45629291970257	-14.0501612780708	3.5765110347354e-07	0.000717610682251319	6.96319353138725
10441718	Prkn	-1.01787007859902	8.76133877605681	-14.5871443673373	2.63108267682749e-07	0.000717610682251319	7.20549487886268
10487945	Gpcpd1	-1.02430318729739	11.2794585763791	-13.8645344603749	3.98701872912644e-07	0.00073331241975458	6.87624490409908
10441565	Rps6ka2	-1.06918239476281	10.2389076601883	-6.68914915745068	0.000117541538546292	0.0134417580168664	1.6650810417385
10574632	Cbfb	-1.09341885308988	9.19669184164817	-7.60426162580479	4.55838264269653e-05	0.00846474246208117	2.60054461196455
10358999	Xpr1	-1.11630289689446	9.18089083793764	-9.08090384512214	1.17378005207712e-05	0.00439093212362612	3.90433847034669
10476301	Smox	-1.12512443308439	10.5683217870643	-5.07951891274408	0.000794096169119149	0.0392091645383193	-0.26244936069665
10382300	Map2k6	-1.14581482871533	8.84441153873177	-5.11409531706512	0.000759376986126509	0.0381781536692441	-0.216942277340511
10389797	Stxbp4	-1.17732058873562	8.83246434887421	-8.82130274101421	1.46977712347941e-05	0.00514911918925621	3.69169634361865
10537851	Cntnap2	-1.1977081996508	6.4293028479543	-9.38568789911489	9.07500810457018e-06	0.00364171825229034	4.14573285778112
10571567	Sorbs2	-1.22148614832764	8.8680084508068	-7.77422080479395	3.85994748528274e-05	0.0078781605197686	2.76287067677052
10473058	Osbpl6	-1.24683481736519	9.00540189457272	-6.78546344157799	0.000105928058846304	0.0125695601440686	1.7686439689329
10355639	Prkag3	-1.26124074597611	10.1663558608739	-6.48721150089606	0.00014670488700303	0.0153456092940468	1.44385029814098
10346250	Mstn	-1.40550982379887	9.67383374309352	-8.52145750322019	1.91886280676221e-05	0.0053781312203858	3.43768732284904
10400089	Lsmem1	-1.47484915142285	9.76427183328447	-10.8796221097733	2.82593967212817e-06	0.00194910357823565	5.21212107206175
10344973	Gdap1	-1.49920008964776	6.98238250978782	-9.93562635807408	5.80439354104767e-06	0.00279647781847473	4.55992525592005
10472162	Gpd2	-1.57422275822533	10.2779136940822	-16.6770685849626	8.73999734906504e-08	0.000482251203728036	8.03232057306603
10456836	St8sia5	-1.57680142439683	8.62593752262592	-14.1773018537144	3.32254275086495e-07	0.000717610682251319	7.0217849615246
10389795	Stxbp4	-1.57954329768327	8.83402141027274	-7.17485424716042	7.03024875203696e-05	0.0104137328997455	2.17485683552457
10408543	Mylk4	-1.71061156708741	12.3619059211499	-9.67213060885833	7.17102802542207e-06	0.00307030960107567	4.3648032365552
10582146	Kcng4	-1.72676782969996	6.93456623840868	-9.09000795530787	1.16467270284657e-05	0.00439093212362612	3.91167660457093
10572928	Rasd2	-1.73830537410283	7.66812909025146	-7.47068738094924	5.20542181554682e-05	0.0088713274245099	2.47055171708721
10366446	Tspan8	-2.22745418318157	6.77360417938741	-11.5707084009348	1.72610793296893e-06	0.00162834020245289	5.6471541338235
10417887	Mss51	-2.80637569675836	7.42946557032545	-10.1746271538831	4.81123322406421e-06	0.00263344038601807	4.73180510240619
