## Supplemental Table S2 for "Six1 Promotes Skeletal Muscle Thyroid Hormone Response through Regulation of the MCT10 Transporter"

Target	Usage	Orientation	Sequence (5' to 3')
HoxD10	ChIP-qPCR	Forward	GAGAAATCGGACTCACCTTCC
HoxD10	ChIP-qPCR	Reverse	CACATACCCAGGCAGAACG
MCT10	ChIP-qPCR	Forward	GGATATTGTTGGACCCATGC
MCT10	ChIP-qPCR	Reverse	AAACTGGAGACATGGGGTTG
Myog	ChIP-qPCR	Forward	AGAGGGAAGGGGAATCACAT
Myog	ChIP-qPCR	Reverse	TGGCATGAACCCAGAGATAA
18S	qRT-PCR	Forward	CCTGCGGCTTAATTTGACTC
18S	qRT-PCR	Reverse	AACTAAGAACGGCCATGCAC
Atp2a1	qRT-PCR	Forward	TGTCCCTCCACTTCCTCATC
Atp2a1	qRT-PCR	Reverse	TCCGAGCAATGAACTTGAGA
Beta Actin	qRT-PCR	Forward	ATCGCTGACAGGATGCAGAAG
Beta Actin	qRT-PCR	Reverse	AGAGCCACCAATCCACACAGA
Glut4	qRT-PCR	Forward	TTGGGAACACTCAACCAACTG
Glut4	qRT-PCR	Reverse	GTAGCTGTGCCCAGCATAGAC
MCT10	qRT-PCR	Forward	ACAACATGGCCTTCAAGACAG
MCT10	qRT-PCR	Reverse	CCGTGAAGACACTCACGATG
MCT8	qRT-PCR	Forward	AAAAATCGCCAAGTGGAGTTC
MCT8	qRT-PCR	Reverse	TCACAATGGGAGAACAGAAGAAG
Me1	qRT-PCR	Forward	TTTCGAACGACTGAACTCTGAC
Me1	qRT-PCR	Reverse	ATGAGCACGCTGTAGAAGAGC
Six1	qRT-PCR	Forward	TTTTACGCAAGAGCAAGTGG
Six1	qRT-PCR	Reverse	CTCTCGTTCTTGTGCAGGTG
UCP3	qRT-PCR	Forward	TGCACTGTATGCTGAAGATGG
UCP3	qRT-PCR	Reverse	AAACATCATCACGTTCCAAGC
MCT10	siRNA	Top	GCGUCUUCACAAUCCUGCUCCCUUU
SIX1	siRNA	Top	GCGAGGAGACCAGCUACUGCUUUAA
